# Establishment of primary renal lymphoma model and the clinical relevance

**DOI:** 10.1101/2023.01.03.522576

**Authors:** Xiaoxi Li, Minyao Deng, Chenxiao Zhang, Lingli Luo, Hui Qian

**Affiliations:** Department of Laboratory Medicine, School of Medicine, Jiangsu University, Zhenjiang, Jiangsu, China

**Keywords:** Primary renal lymphoma, Extranodal lymphoma, Extranodal dissemination, MA-K, MCD subtype, LymphGen, Aggressive B-cell lymphoma, Translation pathway

## Abstract

Extranodal dissemination was an important feature of aggressive B-cell lymphoma. Due to the lack of available animal model, the causes of extranodal dissemination of lymphoma were largely unknown. Here, we identified a novel cell line, named MA-K, which originated from the Eμ-Myc;Cdkn2a^-/-^ cell line, named MA-LN in this study. Compared to MA-LN, MA-K tended to disseminate in the kidney rather than lymph nodes in lymphoma transplantation model, resembling human primary renal lymphoma. The transcriptome analysis revealed that MA-K had undergone the transcriptional evolution during the culture. Specialized transcriptional pattern analysis, we proposed in this study, identified that FOXO1-BTG1-MYD88 pattern was formed in MA-K. Further analysis found that translation pathway was the most enriched pathway in specially expressed genes (SEGs) in MA-K. Among the SEGs, 3 up-regulated genes, RPLP2, RPS16 and MRPS16, and 5 down-regulated genes, SSPN, CD52, ANKRD37, CCDC82 and VPREB3, in MA-K were identified as promising biomarkers to predict the clinical outcomes of human DLBCL. Moreover, the joint expression of the 5-gene signature could effectively predict clinical outcomes of human DLBCL in triple groups. These findings suggested that the MA-K cell line had strong clinical relevance with human aggressive B-cell lymphoma. Moreover, the MA-K primary renal lymphoma model, as a novel syngenetic mouse model, would be greatly useful for both the basic research on lymphoma dissemination and preclinical efficacy evaluation of chemotherapy and immunotherapy.
