## Supplementary material for "Establishment of primary renal lymphoma model and the clinical relevance": Data Sheet 1

### Sheet: Donw-FPKM>=1
Down-regulated SEGs in MA-K, Log2(FC)<=-2 and Log2(FC)>=2
Gene Symbol	MA-LN-R1	MA-LN-R2	MA-K-R1	MA-K-R2	Log2FC
Cnbd2	1239.25	1195.93	29.49	36.86	-5.19779
Dynlt1c	68.48	68.81	2.77	2.34	-4.74776
9030025P20Rik	49.25	44.72	1.97	2.04	-4.55053
Tug1	20.76	23.87	1.32	0.97	-4.28459
Sspn	24.38	17.49	0.96	1.24	-4.25034
Tctn1	39.62	28.56	1.56	2.04	-4.24328
Yipf2	44.18	45.88	2.74	2.64	-4.06521
Eaf2	137.26	131.33	10.66	5.41	-4.06296
Stac2	37.66	20.29	1.5	2.4	-3.89326
Pde4c	22.75	11.22	1.02	1.32	-3.85968
Rps28	2309.5	2037.69	138.85	165.39	-3.8368
Hypk	54.11	53.46	3.79	3.75	-3.83457
Cox6a2	206.43	111.03	1.35	23.08	-3.69985
Ankrd37	57.01	66.93	3.38	6.31	-3.677
Dnase1	16.51	13.39	0.91	1.54	-3.60929
Bst1	31.72	29.91	1.04	4.12	-3.57819
Cd74	224.06	124.28	11.33	18.17	-3.56171
Ypel3	106.19	89.01	4.6	12.9	-3.47953
Clec2d	11.64	17.43	1.24	1.4	-3.46092
Bola2	173.91	170.77	16.85	16.1	-3.38691
Cd52	44.02	31	3.87	3.4	-3.36725
Zfp488	40.9	38.63	3.46	4.35	-3.3481
AI413582	32.51	29.36	2.87	3.52	-3.27535
Rpl28	3856.71	3666.5	371.5	413.82	-3.26
Ccdc82	63.49	65.48	6.25	7.44	-3.23584
Vpreb3	208.07	147.04	16.85	22.45	-3.17566
Ndufa3	156.88	185.34	17.05	21.2	-3.16139
Atp2a3	211.49	163.89	16.17	26.25	-3.14554
Trib3	8.77	12.42	0.24	2.17	-3.13628
Srr	17.95	16.71	1.65	2.35	-3.1152
Plppr3	12.32	13.33	1.7	1.29	-3.10074
Bloc1s3	10.5	11.12	1.16	1.38	-3.08947
Cox20	45.3	45.02	5.71	5.07	-3.06669
Trappc9	21.36	19.41	2.15	2.85	-3.02751
Cmah	146.03	134.3	15.77	18.61	-3.02748
H2-T24	17.51	14.5	1.9	2.07	-3.01131
Rnaset2a	59.33	49.96	5.89	7.72	-3.00542
Zfp36	81.47	63.75	7.37	10.82	-2.99702
Taf10	112.85	112.78	14.94	13.47	-2.98949
Cdkn3	6.73	11.13	0.74	1.54	-2.96963
Uap1l1	18.83	17.77	2.17	2.58	-2.94584
H1f0	33.93	33.2	1.6	7.25	-2.92321
Txnip	337.47	231.55	29.04	46.67	-2.90992
Klf2	54.68	53.37	6.99	7.55	-2.8936
Cnn2	14.11	16.12	2.03	2.04	-2.89288
H2-D1	42.72	47.31	3.59	8.64	-2.87998
Cd2	155.37	86.81	14.1	18.86	-2.87729
Tsacc	7.03	8.38	0.83	1.27	-2.87541
Isoc2a	26.13	23.9	3.14	3.78	-2.85395
Invs	15.82	14.26	2.04	2.18	-2.83349
Pxmp4	18.52	25.06	3.22	3	-2.80868
Rps16	2842.5	2808.52	369.84	446.03	-2.7921
Jmjd8	23.41	25.96	3.55	3.63	-2.78158
Atf5	22.59	19.37	2.61	3.63	-2.7494
Ly6d	18.35	22.18	2.53	3.56	-2.73448
Dgka	17.05	12.03	1.79	2.62	-2.72118
Pik3ip1	13.48	8.16	1.15	2.14	-2.71754
Slc17a9	44.89	39.67	6.01	6.9	-2.71149
Gpsm3	64.53	53.05	7.81	10.28	-2.70038
AB124611	94.6	78.44	9.85	17.42	-2.66572
Ltbp4	31.4	22.13	3.99	4.49	-2.65821
Abhd1	7.43	8.22	1.2	1.28	-2.65775
Uba52	2866.25	2569.37	406.38	458.11	-2.65252
Taf9	94.77	113.77	17.93	15.79	-2.62865
H2-T23	40.87	32.98	4.94	7.1	-2.61676
Mapk12	14.3	10.66	1.91	2.17	-2.61298
Irf8	36.21	24.14	3.31	6.57	-2.61077
Tmc8	18.09	14.73	2.54	2.85	-2.60622
Btg2	82.8	73.36	9.06	16.66	-2.60206
Klf10	7.85	7.69	1.01	1.55	-2.60177
Cyp4f18	19.34	9.14	2.43	2.27	-2.59922
Cth	22.6	22.81	0.95	6.57	-2.59421
Txnl4a	121.91	112.93	22.82	16.36	-2.58349
Serhl	21.4	23.42	3.59	3.94	-2.57342
Chrnb1	17.48	11.78	1.75	3.17	-2.5722
Wbp1	7.53	7.92	0.85	1.77	-2.55997
Sco2	27.11	24.29	4.5	4.22	-2.55937
Spib	159.99	120.98	21.54	26.39	-2.55142
Zfp808	8.59	8.99	1.21	1.79	-2.5509
Mapk1ip1	16.21	16.94	2.32	3.34	-2.55013
Ppp1r35	13.73	16.16	2.93	2.22	-2.53702
Rmi2	19.73	15.38	3.04	3.02	-2.53449
Rps29	1411.85	1341.11	234.59	243.79	-2.52475
Cd93	43.2	31.36	2.9	10.12	-2.51767
Pou2f2	49.19	37.22	6.92	8.17	-2.51761
Zswim8	8.96	11.16	1.62	1.9	-2.51498
Mbd6	51.79	48.81	8.25	9.41	-2.51007
Bri3	38.49	36.08	5.57	7.53	-2.50903
Rpl35	2734.85	2658.76	444.16	507.31	-2.50302
Scand1	36.38	31.79	5.96	6.08	-2.5013
S1pr4	24.58	24.85	3.14	5.62	-2.49638
Naip5	6.6	6.87	0.99	1.42	-2.48264
H2-Ab1	23.01	21.97	3.06	4.99	-2.48222
Ddit3	17.43	22	2.43	4.65	-2.47747
Mrps16	23.81	24.33	4.25	4.41	-2.4748
Ccng2	48.96	51.14	7.58	10.46	-2.47217
Arhgap4	35.18	27.05	5.12	6.15	-2.46512
Slco1b2	16.2	7.77	1.65	2.7	-2.46214
Btla	8.22	4.16	1.01	1.24	-2.46001
Bckdhb	44.29	40.21	8.78	6.67	-2.45134
H2-Aa	6.89	6.2	1.43	0.99	-2.43539
Ecm1	7.99	8.46	1.77	1.28	-2.43121
Lyl1	64.53	41.54	7.19	12.69	-2.41563
Narf	17.35	19.74	3.16	3.81	-2.4118
Grcc10	81.9	69.91	12.61	15.98	-2.40868
Nenf	9.54	9.94	1.38	2.29	-2.40814
Scn4a	9.34	4.69	1.08	1.57	-2.40445
Crlf2	14.57	13.43	1.88	3.44	-2.39593
Rapgef3	6.61	5.52	0.39	1.92	-2.39261
Kcnb1	6.9	5.15	0.82	1.49	-2.38307
Zbtb4	5.71	4.72	0.76	1.24	-2.38267
Cplx2	66.58	57.19	11.64	12.46	-2.36056
Ybey	7.68	7.85	1.26	1.79	-2.34818
Cd37	282.31	203.67	37.33	58.33	-2.34491
Rplp2	2403.21	2246.22	449.39	470.72	-2.33718
Rpgrip1	18.44	19.25	3.05	4.41	-2.33693
Tmsb10	437.42	380.98	80.96	81.9	-2.32917
Trim5	7.31	8.01	1.3	1.76	-2.32381
Kif21b	19.93	8.91	1.22	4.55	-2.32143
Fam50a	23.29	25.7	4.01	5.83	-2.31576
Rps27	2329.21	2162.06	398.92	503.39	-2.31543
Crip1	242.98	241.34	41.21	56.36	-2.31145
Irf5	75.14	47.46	11.22	13.61	-2.3038
Nipal3	9.53	7.51	1	2.46	-2.30008
Gdi1	51.23	57.01	10.94	11.06	-2.29866
C1ql1	29.33	29.41	6.83	5.26	-2.28053
Tspyl3	5.86	4.19	0.93	1.14	-2.27949
Lhx2	25.61	15.82	3.77	4.84	-2.26659
Plcb2	16.66	14.19	2.26	4.17	-2.26238
Trappc2l	13.89	18.18	3.11	3.58	-2.26115
Samd9l	16.48	13.82	2.32	4.02	-2.25676
Anapc13	52.57	59.25	11.72	11.74	-2.2529
Mxd4	113.66	93.64	13.51	30.25	-2.24404
Mylip	15.94	13.57	2.63	3.61	-2.24159
Polm	30.73	29.19	6.04	6.64	-2.24048
Hbb-bt	24.75	8.91	0.69	6.49	-2.22898
Fam43a	105.43	83.21	12.18	28.06	-2.22893
Dguok	13.16	12.79	2.59	2.97	-2.22258
Mrps26	48.32	48.3	10.51	10.21	-2.2213
Cbfa2t3	17.61	16.24	2.69	4.57	-2.22111
Cuedc1	24.66	20.92	3.94	5.84	-2.22049
Sh2d3c	34.03	20.41	4.85	6.84	-2.21939
Clcf1	11.08	8.92	1.43	2.87	-2.21759
Eif4ebp1	120.13	128.73	25.25	28.31	-2.21611
Slirp	21.8	26.45	5.7	4.69	-2.21533
S1pr1	53.4	42.45	8.76	11.91	-2.21324
Pde4dip	7.46	8.33	1.25	2.16	-2.21117
Rpl41	5258.95	5216.57	1080.92	1198.95	-2.2
Tesk1	35.06	31.79	6.3	8.33	-2.192
Zer1	13.53	11.85	2.35	3.22	-2.18794
H2-Ke6	37.76	36.3	8.01	8.34	-2.1794
Hmx2	5.87	5.02	1.04	1.37	-2.1759
Slamf9	22.12	17.56	1.93	6.87	-2.17284
Galnt12	6.33	4.64	1.27	1.18	-2.16271
Zbtb7b	8.52	7.95	1.37	2.31	-2.16206
Hdac7	51.32	43.39	7.63	13.54	-2.1615
Pipox	6.7	6.62	1.21	1.78	-2.15538
Rpl38	1104.78	1006.44	221.73	254.43	-2.14856
Kdm6b	30.22	23.52	5.71	6.48	-2.1403
Trim14	7.92	6.9	1.35	2.02	-2.13672
Zdhhc1	10.79	8.23	1.78	2.55	-2.13508
Cox14	28.75	22.67	5.72	5.99	-2.13459
Pim1	20.59	15.55	3.51	4.75	-2.12938
Atg4d	17.93	15.93	4.12	3.64	-2.12545
Tvp23a	4.49	4.6	1.15	0.96	-2.10704
Stard10	5.29	4.4	0.95	1.3	-2.10657
Pdlim2	15.53	10.02	2.51	3.48	-2.0927
Shank2	6.25	4.66	1.34	1.23	-2.08581
Mroh1	4.32	4.2	0.89	1.12	-2.08366
Ddb2	8.82	8.83	1.73	2.47	-2.07121
Zfp36l1	33.52	28.79	5	9.89	-2.06512
Siglecg	80.04	65.82	16.8	18.06	-2.06494
Fam89b	19.61	21.52	6.52	3.38	-2.05469
Ncf4	39.58	28.66	7.95	8.53	-2.0499
Pnrc1	57.17	56.77	13.29	14.29	-2.04658
Cd209c	5.36	5.46	1.35	1.27	-2.04606
Psmb9	14.42	18.68	3.94	4.08	-2.04516
Hpse	5.63	4.3	0.95	1.46	-2.04276
Tbc1d10c	63.62	53.83	10.61	17.91	-2.042
Uqcr11	139.44	198.01	44.14	37.89	-2.04045
Tmem256	50.8	68.28	13.64	15.36	-2.03781
Pitpnm1	29.32	26.34	6.52	7.11	-2.02986
Snrpd2	162.94	208.87	49.73	41.56	-2.02604
Rpp21	13.95	19.07	4.47	3.64	-2.02557
Pold4	44.93	38.48	9.08	11.41	-2.0253
Gtpbp2	20.05	20.99	4.82	5.28	-2.02268
Pear1	14.87	10.11	2.68	3.47	-2.02212
Abi3	7.14	5.45	1.33	1.77	-2.02194
Mrpl52	102.44	111.15	22.72	29.97	-2.01924
Sdhaf1	24.6	23.86	5.64	6.33	-2.01737
Cenpb	23.93	28.29	5.79	7.11	-2.01723
Btbd19	8.27	8.36	1.59	2.52	-2.01658
Rab43	17.34	20.85	4.27	5.17	-2.01634
Nudt14	16.8	18.38	4.13	4.57	-2.01567
Phldb3	5.66	4.27	0.95	1.51	-2.01314
Gps2	59.36	60.18	13.59	16.04	-2.01236
Grina	37.66	28.41	6.12	10.31	-2.00766
Pcbd2	12.23	11.09	3.07	2.73	-2.00744
Plekhn1	9.12	8.57	1.77	2.63	-2.00736
Dpp7	11.71	9.89	2.34	3.06	-2

### Sheet: Donw-FPKM<1
Down-regulated SEGs in MA-K, FPKM (MA-K) <1 & FPKM (MA-LN) >=10
Gene Symbol	MA-LN-R1	MA-LN-R2	MA-K-R1	MA-K-R2	Log2FC
Adarb2	139.74	122.52	1.01	0.53	-7.41192
Gm4737	72.48	69.99	0.16	0	-9.79837
Acat3	50.96	62.84	0.35	0.14	-7.8595
Ptger1	55.42	48.67	0.5	0.98	-6.13609
Nupl1	42.54	49.43	0	0.04	-11.1669
Mxd3	37.89	44.36	0.69	0.6	-5.99457
Cpne8	46.44	34.03	0.23	0.23	-7.45067
Map3k12	34.81	39.38	0.62	0.23	-6.44762
Blk	39.15	31.17	0.32	0.55	-6.33678
Prickle3	32.55	32.52	0.05	0.04	-9.49785
Pinlyp	37.76	21.8	0.45	0.82	-5.55144
Nyx	26.61	26.24	0.31	0.87	-5.48504
Brwd1	29.67	19.96	0.03	0.01	-10.277
Samd11	21.84	21.71	0.2	0.1	-7.18157
Pagr1a	17.79	22.48	0.64	0.46	-5.19413
Snx22	20.19	19.57	0.21	0.23	-6.49767
Plekhb2	17.94	21.64	0.77	0.9	-4.56685
Grk4	20.13	18.97	0.52	0.65	-5.06259
Ms4a6c	20.84	17.71	0.26	0.72	-5.29781
Slc16a3	10.71	26.78	0.1	0.09	-7.62436
Smim1	17.6	17.48	0.02	0	-10.7764
Pilra	17.56	16.67	0.04	0.02	-9.15608
Sla2	16.39	17.79	0.71	1.23	-4.13902
Psg16	16.65	17.22	0.28	0.3	-5.86781
Cd247	16.83	16.61	0.03	0.92	-5.1375
Vmn1r58	16.81	14.71	0.05	0.02	-8.8147
Cntd1	15.93	14.96	0.02	0.2	-7.13349
Colec12	15.5	14.89	0.02	0.06	-8.56938
Ccdc189	15.46	14.68	0.58	0.78	-4.47
Tmod1	14.92	14.03	0.91	1.04	-3.89202
Ifi27l2a	14.62	14.04	0.35	0.92	-4.49614
Slc24a5	13.17	13.85	0.11	0.12	-6.87625
Ms4a1	15.09	11.75	0.23	0.12	-6.26089
Gm7102	12.86	13.07	0.54	0.39	-4.80125
Paqr4	11.73	13.79	0.17	0.29	-5.79385
Ccdc38	11.46	13.89	0.12	0.23	-6.17849
Pja1	9.92	15.19	0.31	0.4	-5.1443
Ece2	11.19	11.66	0.17	0.14	-6.20378
Rplp2-ps1	10.36	11.18	0.12	1.1	-4.14207
1110051M20Rik	9.54	10.5	0.23	0.44	-4.90258
Gm20594	419.41	453.07	0	0	#NUM!
Gm5148	333.4	334.45	0	0	#NUM!
Prnp	280.8	194.25	0	0	#NUM!
Mrgpra6	126.7	125.97	0	0	#NUM!
Slc7a11	91.22	90.91	0	0	#NUM!
4921517D22Rik	41.81	36.27	0	0	#NUM!
Exosc6	35.3	34.72	0	0	#NUM!
Masp2	30.6	30.8	0	0	#NUM!
Pcdhgc3	28.91	20	0	0	#NUM!
Fam166a	24.34	23.27	0	0	#NUM!
H2-Q4	18.07	18.58	0	0	#NUM!
Smco1	19.15	15.03	0	0	#NUM!
Ctla2a	16.99	16.35	0	0	#NUM!
Prex2	13.87	15.05	0	0	#NUM!
Doc2a	13.68	13.43	0	0	#NUM!
Sdr39u1	12.5	14.38	0	0	#NUM!
Msmp	13.88	12.96	0	0	#NUM!
Zfp385c	10.75	12.29	0	0	#NUM!
Psg23	13.37	8.55	0	0	#NUM!
Serinc4	11.23	8.91	0	0	#NUM!

### Sheet: Up-FPKM>=1
Up-regulated SEGs in MA-K, Log2(FC)<=-2 and Log2(FC)>=2
Gene Symbol	MA-LN-R1	MA-LN-R2	MA-K-R1	MA-K-R2	Log2FC
Slc37a1	3.53	3.61	4.71	23.92	2.00353
Ift57	2.41	2.42	9.01	10.37	2.00447
Clns1a	29.27	30.25	130.43	108.63	2.00593
Zfp560	1.56	1.59	6.24	6.48	2.01367
Rnf225	1.17	1.16	4.4	5.04	2.01846
Mgat4c	0.96	3.18	8.54	8.54	2.04461
Cdk7	7.03	7.13	28.99	29.44	2.04489
Tmem237	1.25	2.22	7.5	6.87	2.05005
Ahcy	62.02	77.22	295.41	281.65	2.05115
Fam177a	0.01	4.36	9.41	8.8	2.05903
Fbxw4	8.92	7.75	29.7	39.88	2.06142
Fam204a	13.1	13.11	52.53	57.13	2.06485
Sgk3	1.48	1.23	5.85	5.51	2.0676
Dap3	17.77	20.55	80.76	80.19	2.07044
Rnmt	15.22	15.03	66.86	62.39	2.09516
Meis2	1.75	2.34	9.36	8.13	2.09636
Gspt1	41.36	40.9	189.6	162.31	2.09694
Trmt10a	4.28	4.41	21.67	15.51	2.0971
Tmco1	7.67	7.36	28.56	36	2.1028
Fndc3c1	6.63	6.09	32.42	22.68	2.11495
Med28	4.21	4.75	21.34	17.49	2.1156
Mapk8	6.25	6.78	29.32	27.37	2.12126
Gm15446	2.97	2.68	19.78	5.01	2.13344
Ndufaf5	2.2	2.25	11.49	8.14	2.14118
Myo5a	18.8	19.27	89.28	80.16	2.15405
Itgav	2.24	1.88	9.74	8.77	2.16759
Plaa	12.72	14.17	63.71	57.24	2.16927
Orc2	21.24	25.86	113.4	98.96	2.17271
Slc19a2	4.88	5.87	28.45	20.14	2.17632
Bcat1	23.65	23.19	112.59	99.22	2.17696
Tardbp	87.52	85.48	422.03	365.48	2.18653
Spred2	1.29	2.1	8.2	7.29	2.19198
Sub1	23.62	28.88	119.86	120.21	2.19307
Tomm20	40.58	40.55	195.26	176.19	2.19486
D5Ertd579e	5.78	5.97	25.58	28.44	2.20083
Eny2	11.12	12.82	59.29	51.69	2.2128
Hadhb	22.14	27.43	120.58	109.42	2.21409
Nop58	125.94	130.81	634.84	577.38	2.23922
Shq1	2.44	3.43	14.53	13.31	2.24573
Zfand5	6	6.22	29.12	29.19	2.2545
Lyar	86.89	100.25	484.08	409.43	2.25537
Tsr2	8.22	8.98	42.89	39.34	2.25726
Abcb1b	9.33	8.48	41.22	44	2.2585
Hnrnpa3	138.81	154.34	727.49	694.75	2.27845
Rpp40	3.2	2.84	16.28	13.14	2.28418
Arpp19	11.6	11.29	59.69	53.99	2.31219
Ube2j2	21.74	21.46	111.08	104.86	2.32153
Ctsc	12	9.12	56.09	50.84	2.33998
Ddias	3.25	3.62	19.79	15.11	2.34485
Tceanc2	4.15	4.37	22.01	21.38	2.34844
5730480H06Rik	1.9	2.26	10.82	10.94	2.38702
Strbp	16.04	17.3	81.84	94.51	2.40312
Cd80	1.68	1.47	9.46	7.23	2.40556
Ppfibp1	1.63	1.85	7.17	11.36	2.4127
Cask	1.9	1.81	10.22	9.6	2.41747
Tmem33	8.12	8.29	46.47	41.55	2.42326
Txnrd1	20.44	23.92	142.97	97.08	2.436
Metap2	32.76	40.47	211.3	188.11	2.44736
Ndufa11	8.7	8.6	48.1	46.37	2.44908
Mgat4a	3.5	4.21	21.01	21.16	2.45141
Csnk2a2	21.26	20.73	120	111.13	2.46059
C1ra	1.74	0.9	8.02	6.71	2.48015
Gsr	4.83	10.42	46.29	39.42	2.49065
Eif4e	20.59	23.38	140.18	112.95	2.52529
Gm14391	1.72	2.3	12.14	11.55	2.55901
Lcor	2.54	2.58	14.8	16.18	2.59712
Hmgn5	4.02	7.61	33.92	36.58	2.59977
Hmox1	2.56	2	16.57	11.09	2.6007
Mrpl11	10.43	11.29	66.61	67	2.62093
Atrnl1	1.97	2.21	12	14.04	2.63915
Prpf19	26.31	28.85	188.57	160.96	2.66372
Tfam	12.5	13.23	83.37	83.2	2.69461
Pum3	33.11	34.94	235.21	208.49	2.70492
Klrg2	1.82	2.51	13.45	15.04	2.71802
Zmat3	3.12	3.75	24.69	22.12	2.76843
Mrpl17	4.92	5.76	34.68	38.67	2.77989
Plac8	29.9	25.18	224.79	153.89	2.78138
Nefh	2.09	5.64	28.3	25.51	2.79933
Lmo2	1.45	2.23	9.43	16.85	2.83619
Mef2c	9.46	12.42	87.35	70.56	2.85142
Ube2v2	7.5	7.36	53.13	62.22	2.95651
Serbp1	133.5	137.73	1102.73	1034.24	2.97798
Hnrnpd	45.58	52.18	411.6	381.48	3.02015
Srp54a	6.79	7.6	52.51	66.7	3.05037
Nutf2	2.88	5.58	41.33	29.38	3.06318
Btbd8	1.77	1.36	12.48	13.92	3.0763
Aim2	1.04	1.41	11.5	9.22	3.08017
Arhgef10l	1.11	1.1	8.7	10.2	3.09627
Noct	6.86	7.65	66.79	81.53	3.35359
Tns3	0.23	2.36	18.39	12.54	3.57798
Ak6	11.49	14.17	165.6	166.13	3.69242
Rps15a	67.7	70.27	921.91	1043.97	3.83275
Timd2	3.43	0.68	35.4	28.49	3.95838
Igll1	1.03	1.02	18.81	16.09	4.08953
Slc38a6	3.37	3.08	205.95	266.11	6.19353

### Sheet: Up-FPKM<1
Up-regulated SEGs in MA-K, FPKM (MA-LN) <1 & FPKM (MA-K) >=10
Gene Symbol	MA-LN-R1	MA-LN-R2	MA-K-R1	MA-K-R2	Log2FC
Eif3j2	1.21	0.01	39.93	31.04	5.86226
Robo2	0.46	0.64	29.65	23.06	5.5825
Sirt5	0.97	0.24	19.81	26.76	5.26632
Ptgir	0.03	0.03	13.94	14.78	8.90288
Ssbp2	0.02	0.13	11.78	8.42	7.07325
